# Cell type-specific genetic regulation of expression in the granule cell layer of the human dentate gyrus

**DOI:** 10.1101/612200

**Authors:** AE Jaffe, DJ Hoeppner, T Saito, L Blanpain, J Ukaigwe, EE Burke, R Tao, K Tajinda, A Deep-Soboslay, JH Shin, JE Kleinman, DR Weinberger, M Matsumoto, TM Hyde

## Abstract

Laser capture microdissection followed by RNA-seq (LCM-seq) was used to profile the transcriptional landscape of the granule cell layer of the dentate gyrus (DG-GCL) in human hippocampus, and contrasted to homogenate tissue. We identified widespread cell type-specific aging and genetic effects in the DG-GCL that were either missing or directionally discordant in corresponding bulk hippocampus RNA-seq data from largely the same subjects. Of the ∼9 million eQTLs in the DG-GCL, 15% were not in bulk hippocampus, including 15 schizophrenia genome-wide association study (GWAS) risk variants. We then created custom transcriptome-wide association study (TWAS) genetic weights from the DG-GCL which identified many novel schizophrenia-associated genetic signals not found in TWAS from bulk hippocampus, including GRM3 and CACNA1C. These results highlight the biological resolution of cell type-specific expression profiling using targeted sampling strategies like LCM, and complement homogenate and single nuclei approaches in human brain.
