## Supplementary Tables for "Cell type-specific genetic regulation of expression in the granule cell layer of the human dentate gyrus": tableS1_supp_table_demo.csv

	CONT	SCZD	BPD	MDD
N	93	75	66	29
Sex(%F)	29	29.3	34.8	41.4
Race(%Cauc)	46.2	53.3	83.3*	89.7*
Age:Mean(SD)	47.9(14.9)	52.5(16.1)*	39.7(13.2)*	43.7(12.3)
RIN:Mean(SD)	5.3(1.2)	5.1(1.1)	5.3(1.2)	6.2(1.5)*
MapRate:Mean(SD)	93.2(2.9)	91.7(5.1)*	92.8(3.1)	92.1(4)
ExonRate:Mean(SD)	28.3(3.7)	25.9(3.9)*	26.5(4.2)*	28(4)
